# Genome-wide association reveals novel insights into the molecular mechanisms regulating stem volume in *Pinus taeda*

**DOI:** 10.1101/2022.12.06.519371

**Authors:** Alexandre Hild Aono, Stephanie Karenina Bajay, Felipe Roberto Francisco, Anete Pereira de Souza

**Author notes:** **Corresponding Author:** Anete Pereira de Souza. These authors contributed equally to this work (Alexandre Hild Aono, Stephanie Karenina Bajay, Felipe Roberto Francisco).

## Abstract

*Pinus taeda* (loblolly pine [LP]) is a long-lived tree species and one of the most economically significant forest species. Among growth traits, volume is the most widely considered trait in tree improvement programs. However, deciphering the genetic variants responsible for growth trait variations in conifers, such as LP, is particularly challenging due to the vast size and intricate complexity of *Pinus* genomes. We present a comprehensive genetic analysis of LP, focusing on markers associated with stem volume variation, to elucidate the molecular mechanisms governing high-performance phenotypes. We used a population of 1,692 individuals phenotyped for stem volume and genotyped these individuals using sequence capture probes. To conduct genome-wide associations, we utilized both genome-wide association study (GWAS) analysis and machine learning (ML) approaches. The markers identified in association with volume were found to be linked with the genes assembled from three distinct transcriptomes. These genes were subsequently used to construct gene coexpression networks, and through topological evaluations, we identified key genes with potential regulatory roles within stem volume configurations. Using a set of 31,589 SNPs, we defined 7 GWAS-associated SNPs and 128 ML-associated markers, all of which were correlated with multiple genes involved in diverse biological functions. Gene coexpression analysis revealed a group of 270 genes potentially associated with the regulation of genetic material. Key genes directly implicated in the regulation of growth and response to stress were identified, and inferences about their impact on pine development were subsequently elucidated. Our study not only offers insights into SNPs associated with stem volume but also elucidates a subset of genes characterized by unique regulatory features. These findings significantly advance our understanding of the genetic factors influencing growth traits, reveal candidate genes for future functional studies, and contribute to a broader comprehension of the genetic architecture underlying volume traits in LP.
