## Supplementary Tables for "Genome-wide association reveals novel insights into the molecular mechanisms regulating stem volume in *Pinus taeda*"

### Sheet: SupplementaryTable1
Supplementary Table 1. Significant SNP markers associated with stem volume. The model used was FarmCPU, and the environmental information was included as a covariate in the genome-wide association analysis. Annotations of these genomic regions were performed with genes assembled from the transcriptomes of Pinus elliottii (Pel), Pinus radiata (Pra), and Pinus taeda (Pta).
Sequence	Position	Annotation	Transcriptome
super1496	457.445	Retrovirus-related Pol polyprotein from transposon 297; Shewanella-like protein phosphatase 2; Retrovirus-related Pol polyprotein from transposon TNT 1-94; Gypsy retrotransposon integrase-like protein 1; Putative transposon Ty5-1 protein YCL074 W; Secreted RxLR effector protein 161; Retrovirus-related Pol polyprotein from transposon RE1; Retrovirus-related Pol polyprotein from transposon 17.6; Co…	Pinus taeda
		Vacuolar protein sorting-associated protein 32 homolog 1; Retrovirus-related Pol polyprotein from transposon RE1; Transposon Tf2-8 polyprotein; Transposon Tf2-6 polyprotein; DNA-binding protein RHL1; Vacuolar protein sorting-associated protein 32 homolog 2; Secreted RxLR effector protein 161; Retrovirus-related Pol polyprotein from transposon RE2; Copia protein; Cysteine protease RD19A; Probable …	Pinus radiata
		Transposon Tf2-6 polyprotein; Cysteine proteinase; Retrovirus-related Pol polyprotein from transposon RE1; Cysteine synthase, chloroplastic/chromoplastic; Retrovirus-related Pol polyprotein from transposon TNT 1-94; Cysteine protease RD19A	Pinus elliottii
super3461	42.253	Retrovirus-related Pol polyprotein from transposon 17.6; Retrovirus-related Pol polyprotein from transposon RE1; Transposon Tf2-11 polyprotein; Secreted RxLR effector protein 161; Transposon Tf2-9 polyprotein; Retrovirus-related Pol polyprotein from transposon 297; Retrovirus-related Pol polyprotein from transposon TNT 1-94; Transposon Ty3-I Gag-Pol polyprotein; Transposon Tf2-6 polyprotein; Retr…	Pinus taeda
		Tryptophan synthase beta chain 2, chloroplastic; Transposon Tf2-8 polyprotein; Retrovirus-related Pol polyprotein from transposon 17.6; Transposon Ty3-G Gag-Pol polyprotein; Transposon Tf2-9 polyprotein; Retrovirus-related Pol polyprotein from transposon RE2; Retrovirus-related Pol polyprotein from transposon TNT 1-94; Retrovirus-related Pol polyprotein from transposon 297; Transposon Ty3-I Gag-P…	Pinus radiata
		Retrovirus-related Pol polyprotein from transposon 17.6; ABC transporter C family member 5; Transposon Ty3-I Gag-Pol polyprotein	Pinus elliottii
scaffold11937	131.008	Auxin transporter-like protein 2; Gag-Pol polyprotein; Pro-Pol polyprotein; Auxin transporter-like protein 4; Auxin transporter-like protein 1; Retrovirus-related Pol polyprotein from transposon RE1; Retrovirus-related Pol polyprotein from transposon 297	Pinus taeda
		Transposon Ty3-I Gag-Pol polyprotein; Gag-Pol polyprotein; Retrovirus-related Pol polyprotein from transposon RE2; Pro-Pol polyprotein; Gypsy retrotransposon integrase-like protein 1; Retrovirus-related Pol polyprotein from transposon 412	Pinus radiata
		Gag-Pol polyprotein	Pinus elliottii
scaffold67087	208.847	Retrovirus-related Pol polyprotein from transposon 17.6; Secreted RxLR effector protein 161; Transposon Tf2-11 polyprotein; Transposon Tf2-9 polyprotein; Retrovirus-related Pol polyprotein from transposon 297; Transposon Ty3-I Gag-Pol polyprotein; Pro-Pol polyprotein; Retrovirus-related Pol polyprotein from transposon opus; Transposon Tf2-8 polyprotein; Transposon Ty3-G Gag-Pol polyprotein; Trans…	Pinus taeda
		Retrovirus-related Pol polyprotein from transposon RE1; Copia protein; Transposon Tf2-11 polyprotein; Transposon Tf2-8 polyprotein; Transposon Tf2-6 polyprotein; Retrovirus-related Pol polyprotein from transposon 17.6; Retrovirus-related Pol polyprotein from transposon 297; Transposon Ty3-I Gag-Pol polyprotein; Transposon Tf2-9 polyprotein; Transposon Ty3-G Gag-Pol polyprotein	Pinus radiata
		-	Pinus elliottii
scaffold73604	618.978	Retrovirus-related Pol polyprotein from transposon RE2; Transposon Tf2-6 polyprotein; LINE-1 retrotransposable element ORF2 protein; Transposon Tf2-8 polyprotein; Transposon Ty3-G Gag-Pol polyprotein; Copia protein; Zinc finger protein VAR3, chloroplastic; Putative ribonuclease H protein At1g65750; Secreted RxLR effector protein 161; Transposon Tf2-11 polyprotein; Retrovirus-related Pol polyprote…	Pinus taeda
		ABC transporter C family member 8; Retrovirus-related Pol polyprotein from transposon TNT 1-94; Geraniol 8-hydroxylase; Ribonuclease HI; Copia protein; Cytochrome P450 76T24; Putative transposon Ty5-1 protein YCL075 W; Transposon Ty3-I Gag-Pol polyprotein; Retrovirus-related Pol polyprotein from transposon 297; Pentatricopeptide repeat-containing protein At5g39710; Deoxynucleoside triphosphate tr…	Pinus radiata
		Acyl-CoA-binding domain-containing protein 6; Retrovirus-related Pol polyprotein from transposon 17.6; ABC transporter C family member 5; Zinc finger protein VAR3, chloroplastic; Transposon Ty3-I Gag-Pol polyprotein	Pinus elliottii
scaffold109055	54.249	-	Pinus taeda
		-	Pinus radiata
		-	Pinus elliottii
scaffold187212	226.376	Retrovirus-related Pol polyprotein from transposon RE1; Retrovirus-related Pol polyprotein from transposon TNT 1-94; Copia protein; Ubiquitin-60S ribosomal protein L40; Retrovirus-related Pol polyprotein from type-1 retrotransposable element R2; Retrovirus-related Pol polyprotein from transposon RE2	Pinus taeda
		Ubiquitin-60S ribosomal protein L40; Ubiquitin; Putative uncharacterized transposon-derived protein F52C9.6; LINE-1 reverse transcriptase homolog; Putative pentatricopeptide repeat-containing protein At3g49142 ; Retrovirus-related Pol polyprotein from transposon RE1; Copia protein; Probable polyamine aminopropyl transferase; Retrovirus-related Pol polyprotein from transposon TNT 1-94; Protein SAB…	Pinus radiata
		Ubiquitin-60S ribosomal protein L40	Pinus elliottii

### Sheet: SupplementaryTable2
Supplementary Table 2. SNPs found in linkage disequilibrium (R2 ≥ 0.5) with the markers identified by the association tests against volume. Annotations of these genomic regions were performed with genes assembled from the transcriptomes of Pinus elliottii (Pel), Pinus radiata (Pra) and Pinus taeda (Pta).
Sequence	Position	Annotation	Transcriptome
super1496	457.299	Retrovirus-related Pol polyprotein from transposon 17.6 ; Retrovirus-related Pol polyprotein from transposon RE1; Secreted RxLR effector protein 161; Putative transposon Ty5-1 protein YCL074 W; Gypsy retrotransposon integrase-like protein 1; Retrovirus-related Pol polyprotein from transposon TNT 1-94; Shewanella-like protein phosphatase 2; Retrovirus-related Pol polyprotein from transposon 297; C…	Pinus taeda
		Cysteine protease RD19A; Copia protein; Retrovirus-related Pol polyprotein from transposon TNT 1-94; Probable cysteine protease RD19B; Retrovirus-related Pol polyprotein from transposon 297; Cysteine proteinase; Putative transposon Ty5-1 protein YCL075 W; Transposon Ty3-I Gag-Pol polyprotein; LINE-1 reverse transcriptase homolog; Retrovirus-related Pol polyprotein from transposon RE1; Vacuolar pr…	Pinus radiata
		Transposon Tf2-6 polyprotein; Cysteine proteinase; Retrovirus-related Pol polyprotein from transposon RE1; Retrovirus-related Pol polyprotein from transposon TNT 1-94; Cysteine synthase, chloroplastic/chromoplastic; Cysteine protease RD19A	Pinus elliottii
super1496	457.451	Retrovirus-related Pol polyprotein from transposon RE2; Copia protein; Retrovirus-related Pol polyprotein from transposon 297; Shewanella-like protein phosphatase 2; Retrovirus-related Pol polyprotein from transposon TNT 1-94; Gypsy retrotransposon integrase-like protein 1; Putative transposon Ty5-1 protein YCL074 W; Secreted RxLR effector protein 161; Retrovirus-related Pol polyprotein from tran…	Pinus taeda
		Secreted RxLR effector protein 161; Vacuolar protein sorting-associated protein 32 homolog 2; Retrovirus-related Pol polyprotein from transposon RE2; Retrovirus-related Pol polyprotein from transposon RE1; Vacuolar protein sorting-associated protein 32 homolog 1; Transposon Tf2-8 polyprotein; Transposon Tf2-6 polyprotein; DNA-binding protein RHL1; Cysteine proteinase; Retrovirus-related Pol polyp…	Pinus radiata
		Transposon Tf2-6 polyprotein; Cysteine proteinase; Retrovirus-related Pol polyprotein from transposon RE1; Cysteine synthase, chloroplastic/chromoplastic; Retrovirus-related Pol polyprotein from transposon TNT 1-94; Cysteine protease RD19A	Pinus elliottii
super1496	457.55	Copia protein; Retrovirus-related Pol polyprotein from transposon RE2; Retrovirus-related Pol polyprotein from transposon RE1; Retrovirus-related Pol polyprotein from transposon 17.6; Secreted RxLR effector protein 161; Putative transposon Ty5-1 protein YCL074 W; Retrovirus-related Pol polyprotein from transposon 297; Gypsy retrotransposon integrase-like protein 1; Shewanella-like protein phospha…	Pinus taeda
		Probable cysteine protease RD19B {ECO:0000305}; Retrovirus-related Pol polyprotein from transposon TNT 1-94; Copia protein; Cysteine protease RD19A; LINE-1 reverse transcriptase homolog; Putative transposon Ty5-1 protein YCL075 W; Transposon Ty3-I Gag-Pol polyprotein; Cysteine proteinase; Retrovirus-related Pol polyprotein from transposon 297; Transposon Tf2-8 polyprotein; Transposon Tf2-6 polypr…	Pinus radiata
		Cysteine synthase, chloroplastic/chromoplastic; Retrovirus-related Pol polyprotein from transposon TNT 1-94; Cysteine protease RD19A; Transposon Tf2-6 polyprotein; Cysteine proteinase; Retrovirus-related Pol polyprotein from transposon RE1	Pinus elliottii
scaffold49240	19.626	Retrovirus-related Pol polyprotein from transposon TNT 1-94	Pinus taeda
		Vacuolar protein sorting-associated protein 32 homolog 1; Retrovirus-related Pol polyprotein from transposon TNT 1-94; DNA-binding protein RHL1; 40S ribosomal protein S2-1; Vacuolar protein sorting-associated protein 32 homolog 2	Pinus radiata
		-	Pinus elliottii
scaffold67087	208.716	Pro-Pol polyprotein; Retrovirus-related Pol polyprotein from transposon 17.6 ; Secreted RxLR effector protein 161; Transposon Tf2-11 polyprotein; Transposon Ty3-I Gag-Pol polyprotein; Retrovirus-related Pol polyprotein from transposon 297; Transposon Tf2-9 polyprotein; Transposon Tf2-6 polyprotein; Transposon Ty3-G Gag-Pol polyprotein; Retrovirus-related Pol polyprotein from transposon opus; Tran…	Pinus taeda
		Transposon Ty3-I Gag-Pol polyprotein; Transposon Ty3-G Gag-Pol polyprotein; Transposon Tf2-9 polyprotein; Retrovirus-related Pol polyprotein from transposon 297; Retrovirus-related Pol polyprotein from transposon 17.6 ; Transposon Tf2-11 polyprotein; Transposon Tf2-8 polyprotein; Transposon Tf2-6 polyprotein; Retrovirus-related Pol polyprotein from transposon RE1; Copia protein	Pinus radiata
		-	Pinus elliottii
scaffold67087	208.933	Transposon Tf2-6 polyprotein; Transposon Ty3-G Gag-Pol polyprotein; Retrovirus-related Pol polyprotein from transposon opus; Transposon Tf2-8 polyprotein; Pro-Pol polyprotein; Transposon Ty3-I Gag-Pol polyprotein; Transposon Tf2-9 polyprotein; Retrovirus-related Pol polyprotein from transposon 297; Retrovirus-related Pol polyprotein from transposon 17.6 ; Transposon Tf2-11 polyprotein; Secreted R…	Pinus taeda
		Transposon Ty3-G Gag-Pol polyprotein; Transposon Tf2-9 polyprotein; Transposon Ty3-I Gag-Pol polyprotein; Retrovirus-related Pol polyprotein from transposon 297; Retrovirus-related Pol polyprotein from transposon 17.6; Transposon Tf2-8 polyprotein; Transposon Tf2-6 polyprotein; Transposon Tf2-11 polyprotein; Copia protein; Retrovirus-related Pol polyprotein from transposon RE1	Pinus radiata
		-	Pinus elliottii
scaffold73604	618.878	LINE-1 retrotransposable element ORF2 protein; Retrovirus-related Pol polyprotein from transposon RE2; Transposon Tf2-6 polyprotein; Zinc finger protein VAR3, chloroplastic; Copia protein; Transposon Ty3-G Gag-Pol polyprotein; Transposon Tf2-8 polyprotein; Putative ribonuclease H protein At1g65750; Retrovirus-related Pol polyprotein from transposon TNT 1-94; Transposon Ty3-I Gag-Pol polyprotein; …	Pinus taeda
		Copia protein; Ribonuclease HI; Cytochrome P450 76T24; ABC transporter C family member 8; Retrovirus-related Pol polyprotein from transposon TNT 1-94; Geraniol 8-hydroxylase; Retrovirus-related Pol polyprotein from transposon 297; Putative transposon Ty5-1 protein YCL075 W; Transposon Ty3-I Gag-Pol polyprotein; Tryptophan synthase beta chain 2, chloroplastic; Cytochrome P450 76A1; Pentatricopepti…	Pinus radiata
		ABC transporter C family member 5; Retrovirus-related Pol polyprotein from transposon 17.6 ; Zinc finger protein VAR3, chloroplastic; Transposon Ty3-I Gag-Pol polyprotein; Acyl-CoA-binding domain-containing protein 6	Pinus elliottii

### Sheet: SupplementaryTable3
Supplementary Table 3. Network groups identified with the Pinus radiata (Pra) and Pinus elliottii (Pel) weighted gene coexpression networks and containing at least two genes associated with GWAS results. Additionally, genes associated with machine learning (ML)-based selection were also evaluated.
Species	Group	Size	GWAS/LD	ML	Enriched Gene Ontology Terms (Biological Process)
Pinus radiata	G0	14616	121 (0.009)	612 (0.042)	RNA processing; gene expression; nitrogen compound metabolic process; nucleic acid metabolic process; macromolecule metabolic process; regulation of macromolecule metabolic process; cellular protein modification process; protein modification process; RNA metabolic process; mRNA metabolic process; regulation of metabolic process; regulation of biological process; tRNA metabolic process; mRNA proce…
Pinus radiata	G39	194	62 (0.319)	180 (0.928)	DNA integration; DNA metabolic process; nucleic acid metabolic process; DNA recombination; cellular macromolecule metabolic process; nucleobase-containing compound metabolic process; heterocycle metabolic process; cellular aromatic compound metabolic process; organic cyclic compound metabolic process; cellular nitrogen compound metabolic process; macromolecule metabolic process; nitrogen compound…
Pinus radiata	G11	517	11 (0.021)	24 (0.046)	regulation of cellular process; regulation of biological process; programmed cell death; regulation of innate immune response; regulation of programmed cell death; cell death; biological regulation; regulation of anion channel activity; positive regulation of biological process; innate immune response; regulation of transmembrane transporter activity; regulation of transporter activity; regulatio…
Pinus radiata	G68	78	8 (0.103)	45 (0.58)	DNA integration; viral latency; establishment of viral latency; viral genome integration into host DNA; establishment of integrated proviral latency; viral entry into host cell; entry into host cell; entry into host; entry into cell of other organism involved in symbiotic interaction; entry into other organism involved in symbiotic interaction; viral life cycle; DNA metabolic process; interaction…
Pinus radiata	G20	398	4 (0.010)	10 (0.025)	defense response to bacterium
Pinus radiata	G22	358	4 (0.011)	10 (0.028)	organelle organization; regulation of metabolic process; regulation of macromolecule metabolic process; regulation of cellular metabolic process; regulation of cellular biosynthetic process; regulation of biosynthetic process; regulation of primary metabolic process; regulation of nitrogen compound metabolic process; regulation of nucleobase-containing compound metabolic process
Pinus radiata	G18	414	3 (0.07)	27 (0.065)	electron transport chain; ATP metabolic process; purine ribonucleoside triphosphate metabolic process; purine nucleoside triphosphate metabolic process; ribonucleoside triphosphate metabolic process; translation; peptide biosynthetic process; cellular respiration; purine nucleoside monophosphate metabolic process; purine ribonucleoside monophosphate metabolic process; nucleoside triphosphate meta…
Pinus radiata	G2	1174	2 (0.002)	7 (0.006)	defense response
Pinus radiata	G16	470	2 (0.004)	13 (0.028)	regulation of cellular process; regulation of biological process; biological regulation; regulation of macromolecule metabolic process; regulation of gene expression; positive regulation of biological process; regulation of metabolic process; positive regulation of cellular process; gene expression; cellular response to stimulus; regulation of nitrogen compound metabolic process; regulation of pr…
Pinus radiata	G29	298	2 (0.007)	9 (0.030)	nutrient detection
Pinus radiata	G46	162	2 (0.001)	8 (0.049)	protein K48-linked deubiquitination
Pinus elliottii	G0	4858	13 (0.003)	72 (0.016)	RNA modification; macromolecule modification; RNA metabolic process; nucleic acid metabolic process; nucleobase-containing compound metabolic process; heterocycle metabolic process; cellular aromatic compound metabolic process; organic cyclic compound metabolic process; cellular nitrogen compound metabolic process; cytidine to uridine editing; base conversion or substitution editing; mRNA modific…
Pinus elliottii	G95	116	3 (0.026)	2 (0.017)	fructose 6-phosphate metabolic process
Pinus elliottii	G10	256	2 (0.008)	9 (0.035)	photosynthesis
Pinus elliottii	G14	221	2 (0.009)	8 (0.036)	germarium-derived egg chamber formation
Pinus elliottii	G2	423	2 (0.004)	3 (0.007)	cellular response to magnesium starvation
Pinus elliottii	G1	704	2 (0.003)	10 (0.014)	terpene biosynthetic process; monoterpene metabolic process; monoterpene biosynthetic process; terpene metabolic process
Pinus elliottii	G13	245	2 (0.008)	3 (0.012)	organophosphate catabolic process
Pinus elliottii	G8	296	2 (0.007)	5 (0.017)	cellular response to hormone stimulus; cellular response to endogenous stimulus; regulation of defense response; response to oxygen-containing compound; response to organic substance; response to chitin; cellular response to organic substance; response to hormone; cellular response to oxygen-containing compound; response to endogenous stimulus; cellular response to acid chemical; hormone-mediated…
Pinus elliottii	G32	168	2 (0.012)	3 (0.018)	macromolecule modification
Pinus elliottii	G23	187	2 (0.011)	6 (0.032)	pronephros development

### Sheet: SupplementaryTable4
Supplementary Table 4. Topology evaluation of the gene coexpression network generated via the highest reciprocal rank (HRR) approach and of the genes belonging to the selected groups via Pinus radiata weighted gene coexpression network analysis (WGCNA).
Genes	Betweenness	Closeness	Clustering Coefficient	Degree	Radiality	Stress	Topological Coefficient	Selected by GWAS?	Selected by Machine Learning?	Enzymes
TRINITY_DN35434_c0_g1	0	0.268	1	2	0.9521	0	0.705	FALSE	TRUE
TRINITY_DN80805_c0_g1	136000000000	0.306	0.4	5	0.9603	1316	0.557	FALSE	FALSE	Transcription factor ICE1 Transcription factor SCREAM2
TRINITY_DN53304_c0_g2	5340000000	0.274	0.7	5	0.9536	12	0.536	FALSE	TRUE	LRR receptor-like serine/threonine-protein kinase RPK2
TRINITY_DN77730_c0_g1	151000000000	0.305	0	2	0.96	18	0.524	FALSE	TRUE	GATA transcription factor 9, GATA transcription factor 12 {ECO:0000303|PubMed:15084732}
TRINITY_DN29321_c0_g1	6370000000	0.268	0.667	4	0.952	10	0.507	FALSE	TRUE	Uncharacterized metalloprotease HI_0409
TRINITY_DN90500_c0_g1	152000000000	0.314	0	3	0.9617	54	0.502	FALSE	FALSE	Protease Do-like 9
TRINITY_DN35902_c0_g3	194000000000	0.31	0.619	7	0.961	1362	0.5	FALSE	FALSE	Histone H4
TRINITY_DN49689_c0_g1	1530000000000	0.308	0.381	7	0.9605	1334	0.492	FALSE	FALSE	Bet1-like protein At4g14600
TRINITY_DN31249_c0_g1	17300000000	0.254	0.833	4	0.9485	2	0.485	FALSE	TRUE	Probable UDP-arabinopyranose mutase 2 {ECO:0000305}
TRINITY_DN62934_c0_g1	180000000000	0.31	0.4	6	0.9609	1374	0.484	TRUE	TRUE	Peptidyl-prolyl cis-trans isomerase FKBP17-2, chloroplastic
TRINITY_DN33495_c0_g1	265000000000	0.308	0.571	8	0.9606	2426	0.467	FALSE	FALSE	GPI inositol-deacylase
TRINITY_DN90787_c0_g2	165000000000	0.276	0.667	7	0.9539	22	0.446	FALSE	FALSE	Vesicle-associated membrane protein 727
TRINITY_DN24494_c0_g1	67100000000	0.274	0.333	7	0.9536	70	0.441	TRUE	TRUE	Amidophosphoribosyltransferase 1, chloroplastic
TRINITY_DN45803_c0_g1	355000000000	0.312	0.528	9	0.9613	2484	0.437	FALSE	TRUE	Receptor-like protein 51 {ECO:0000303|PubMed:18434605}
TRINITY_DN41213_c0_g2	0.002	0.341	0.429	8	0.9662	10856	0.437	FALSE	FALSE	Amino acid transporter AVT6E {ECO:0000305}
TRINITY_DN30689_c0_g1	2050000000000	0.311	0.643	8	0.9612	1330	0.434	FALSE	TRUE	Leaf rust 10 disease-resistance locus receptor-like protein kinase-like 1.2 {ECO:0000303|PubMed:12805585}, Leaf rust 10 disease-resistance locus receptor-like protein kinase-like 2.8 {ECO:0000303|PubMed:12805585}
TRINITY_DN31224_c0_g1	251000000000	0.308	0.5	8	0.9607	1550	0.429	FALSE	FALSE	NAC domain-containing protein 53 {ECO:0000303|PubMed:15029955}
TRINITY_DN41213_c0_g3	4610000000000	0.312	0.455	11	0.9614	2794	0.425	FALSE	FALSE	Glycosyltransferase family 92 protein At1g27200, Glycosyltransferase family 92 protein RCOM_0530710
TRINITY_DN64789_c1_g1	251000000000	0.321	0	3	0.9629	30	0.422	TRUE	TRUE	Protein FLX-like 3 Protein FLX-like 1
TRINITY_DN53891_c0_g1	2180000000000	0.311	0.75	9	0.9611	1362	0.421	FALSE	TRUE	L-type lectin-domain containing receptor kinase IV.2 {ECO:0000303|PubMed:19773388}
TRINITY_DN53026_c0_g1	2440000000000	0.312	0.444	9	0.9613	1446	0.419	FALSE	FALSE
TRINITY_DN75474_c0_g1	2210000000000	0.339	0.733	6	0.9658	640	0.412	FALSE	FALSE	Lipase-like PAD4
TRINITY_DN45358_c0_g1	274000000000	0.311	0.607	8	0.9611	1416	0.411	FALSE	TRUE	Putative flavin-containing monooxygenase FMO GS-OX-like 11
TRINITY_DN72358_c0_g1	63100000000	0.293	0	3	0.9577	50	0.41	FALSE	TRUE	Fasciclin-like arabinogalactan protein 4
TRINITY_DN11099_c0_g1	292000000000	0.301	0.6	5	0.9593	2210	0.409	FALSE	TRUE	Polyadenylate-binding protein-interacting protein 4
TRINITY_DN23846_c0_g2	920000000000	0.311	0.378	10	0.9612	4790	0.408	FALSE	FALSE	Aspartyl protease 25 {ECO:0000305}
TRINITY_DN512_c4_g1	2390000000000	0.31	0.429	7	0.9609	1464	0.403	FALSE	TRUE
TRINITY_DN8698_c0_g1	281000000000	0.308	0.4	6	0.9607	1442	0.391	FALSE	FALSE	Putative 12-oxophytodienoate reductase 11, 12-Oxophytodienoate reductase 1, 12-Oxophytodienoate reductase 2 {ECO:0000303|PubMed:10333582}
TRINITY_DN30139_c0_g3	522000000000	0.307	0.571	8	0.9605	4430	0.388	FALSE	FALSE	Probable disease resistance protein At4g27220, Probable disease resistance protein At5g63020, Putative disease resistance protein At4g10780, Probable disease resistance protein At1g61190
TRINITY_DN43051_c0_g1	710000000000	0.31	0.444	9	0.961	3596	0.383	FALSE	FALSE	Peroxiredoxin-2E-2, chloroplastic
TRINITY_DN4511_c0_g2	2890000000000	0.33	0.8	6	0.9644	684	0.372	FALSE	FALSE	Linoleate 9S-lipoxygenase A Seed linoleate 9S-lipoxygenase-3
TRINITY_DN27082_c2_g1	77400000000	0.318	0.333	3	0.9623	44	0.372	TRUE	TRUE
TRINITY_DN81631_c1_g1	42200000000	0.33	0.167	4	0.9644	58	0.365	FALSE	TRUE
TRINITY_DN75775_c0_g1	304000000000	0.318	0	4	0.9624	38	0.359	FALSE	TRUE	Pentatricopeptide repeat-containing protein At1g25360
TRINITY_DN5590_c0_g1	91600000000	0.274	0.528	9	0.9536	60	0.358	FALSE	FALSE	GTP cyclohydrolase 1 {ECO:0000305}
TRINITY_DN31900_c0_g5	579000000000	0.275	0.429	7	0.9538	52	0.356	FALSE	TRUE	Reticulon-4-interacting protein 1, mitochondrial
TRINITY_DN61391_c5_g1	36600000000	0.308	0.333	9	0.9607	2332	0.356	FALSE	TRUE	Probable inactive purple acid phosphatase 2
TRINITY_DN33945_c0_g1	0.017	0.386	0.333	3	0.9722	24310	0.354	FALSE	FALSE	Serine/threonine-protein kinase WNK1, Probable serine/threonine-protein kinase WNK1
TRINITY_DN6731_c1_g1	89700000000	0.271	0.357	8	0.9528	54	0.349	FALSE	TRUE	Myb-related protein 308
TRINITY_DN61935_c0_g1	3110000000	0.333	0.333	4	0.9648	32	0.343	FALSE	TRUE	Vacuolar protein sorting-associated protein 26C {ECO:0000305}
TRINITY_DN36920_c1_g1	94600000000	0.276	0.444	10	0.954	76	0.338	FALSE	TRUE	Protein transport protein Sec61 subunit alpha
TRINITY_DN11866_c0_g1	456000000000	0.289	0.361	9	0.9569	978	0.337	FALSE	TRUE
TRINITY_DN69812_c0_g1	44100000000	0.384	0.143	8	0.9718	2622	0.337	FALSE	TRUE	Secoisolariciresinol dehydrogenase
TRINITY_DN33170_c0_g1	139000000000	0.277	0.47	12	0.9542	112	0.336	TRUE	TRUE	WPP domain-interacting tail-anchored protein 1
TRINITY_DN29720_c0_g1	1880000000000	0.276	0.538	13	0.9541	156	0.335	FALSE	TRUE
TRINITY_DN4102_c0_g1	658000000000	0.311	0.418	11	0.9611	2520	0.333	TRUE	TRUE	Linamarin synthase 1 {ECO:0000305}
TRINITY_DN86963_c0_g1	4030000000000	0.384	0.139	9	0.9718	1970	0.321	FALSE	TRUE
TRINITY_DN45769_c0_g1	821000000000	0.313	0.396	14	0.9615	1608	0.32	FALSE	TRUE	GLABRA2 expression modulator
TRINITY_DN842_c0_g1	88800000000	0.274	0.357	8	0.9534	46	0.32	FALSE	TRUE
TRINITY_DN23477_c1_g1	0.002	0.314	0.267	15	0.9616	6280	0.316	FALSE	TRUE
TRINITY_DN19730_c0_g1	264000000000	0.275	0.25	9	0.9537	208	0.316	TRUE	TRUE
TRINITY_DN11987_c0_g1	0.001	0.313	0.462	13	0.9615	3596	0.312	TRUE	TRUE
TRINITY_DN12520_c0_g1	491000000000	0.279	0.39	17	0.9546	292	0.307	FALSE	TRUE	Putative adenylate cyclase regulatory protein
TRINITY_DN13563_c5_g1	0.006	0.348	0.292	16	0.9671	20128	0.307	FALSE	FALSE	Potassium channel AKT1 Probable potassium channel AKT5
TRINITY_DN4511_c0_g1	0.003	0.343	0.424	12	0.9664	6728	0.304	FALSE	TRUE
TRINITY_DN20412_c0_g1	0.003	0.316	0.405	21	0.962	7918	0.299	FALSE	TRUE
TRINITY_DN6070_c0_g2	1710000000000	0.275	0.333	9	0.9538	96	0.298	FALSE	TRUE	Probable inactive purple acid phosphatase 2
TRINITY_DN6070_c0_g1	0.001	0.311	0.288	12	0.9612	3928	0.298	FALSE	TRUE	Chromatin modification-related protein MEAF6
TRINITY_DN12935_c1_g1	75300000000	0.36	0.267	6	0.9688	372	0.297	FALSE	TRUE	Protein SYS1 homolog
TRINITY_DN25593_c0_g1	3250000000000	0.276	0.288	12	0.9541	236	0.292	FALSE	FALSE
TRINITY_DN5590_c0_g2	0.005	0.335	0.394	12	0.9651	9322	0.29	TRUE	TRUE
TRINITY_DN76257_c0_g1	1540000000000	0.33	0	4	0.9643	80	0.29	FALSE	FALSE	Plastid lipid-associated protein 3, chloroplastic
TRINITY_DN75538_c0_g1	0.001	0.403	0.073	11	0.974	4830	0.284	FALSE	TRUE
TRINITY_DN21245_c1_g1	0.014	0.351	0.403	26	0.9675	34366	0.283	FALSE	TRUE	Protein phosphatase 1 regulatory subunit 7
TRINITY_DN19166_c0_g1	0.008	0.349	0.368	19	0.9673	25430	0.283	FALSE	FALSE
TRINITY_DN76966_c0_g1	935000000000	0.394	0.061	12	0.973	3706	0.282	TRUE	TRUE	Single-stranded DNA-binding protein WHY1, chloroplastic
TRINITY_DN282_c1_g2	0.001	0.298	0.386	18	0.9587	2174	0.281	FALSE	TRUE	Serine/arginine-rich SC35-like splicing factor SCL30A
TRINITY_DN70662_c0_g3	1990000000000	0.385	0.385	13	0.972	320	0.28	TRUE	TRUE
TRINITY_DN6753_c0_g1	763000000000	0.4	0.182	11	0.9737	3630	0.278	FALSE	FALSE	60S ribosomal protein L10
TRINITY_DN65649_c0_g1	1410000000000	0.368	0.133	6	0.9699	304	0.278	FALSE	TRUE	Chlorophyll a-b binding protein 6A, chloroplastic, Chlorophyll a-b binding protein 1B-21, chloroplastic
TRINITY_DN80097_c0_g1	1230000000000	0.363	0.286	7	0.9692	328	0.276	FALSE	TRUE
TRINITY_DN87686_c0_g1	1120000000000	0.331	0.1	5	0.9646	84	0.276	FALSE	TRUE	Malate dehydrogenase, chloroplastic {ECO:0000305}
TRINITY_DN64015_c0_g1	306000000000	0.378	0.111	10	0.9712	1924	0.274	FALSE	TRUE	Protein radailis-like 6
TRINITY_DN84330_c0_g1	13000000000	0.369	0.238	7	0.97	486	0.273	FALSE	TRUE
TRINITY_DN68560_c0_g1	3020000000000	0.374	0.179	8	0.9706	1800	0.272	FALSE	TRUE	Divinyl chlorophyllide an 8-vinyl-reductase, chloroplastic
TRINITY_DN70454_c0_g2	1130000000000	0.33	0.267	6	0.9643	104	0.271	FALSE	TRUE	Inactive glucose-6-phosphate 1-dehydrogenase 4, chloroplastic {ECO:0000305}
TRINITY_DN22518_c0_g4	1910000000000	0.338	0.238	7	0.9656	268	0.27	FALSE	TRUE	Tropinone reductase homolog At5g06060 {ECO:0000305}
TRINITY_DN17961_c0_g1	0.004	0.317	0.344	23	0.9622	10238	0.269	TRUE	TRUE
TRINITY_DN10186_c0_g1	0.004	0.333	0.318	12	0.9649	6454	0.269	FALSE	TRUE	Lysine histidine transporter 1
TRINITY_DN25849_c0_g1	799000000000	0.294	0.222	10	0.9578	1530	0.269	FALSE	FALSE	Nucleolin 2
TRINITY_DN57648_c0_g2	269000000000	0.386	0.244	13	0.9721	1350	0.268	FALSE	TRUE	Isocitrate dehydrogenase [NADP], chloroplastic/mitochondrial
TRINITY_DN57648_c0_g1	2310000000000	0.365	0.434	17	0.9695	252	0.266	FALSE	TRUE	Zinc finger CCCH domain-containing protein 20
TRINITY_DN77344_c0_g1	1970000000000	0.38	0.409	12	0.9714	748	0.265	TRUE	TRUE	ATP-dependent Clp protease proteolytic subunit {ECO:0000255|HAMAP-Rule:MF_00444}, Light-independent protochlorophyllide reductase iron-sulfur ATP-binding protein {ECO:0000255|HAMAP-Rule:MF_00355}, Protein Ycf2 {ECO:0000255|HAMAP-Rule:MF_01330}, 30S ribosomal protein S7, chloroplastic
TRINITY_DN26844_c0_g1	0.011	0.35	0.271	21	0.9675	35022	0.265	FALSE	FALSE	Probable RNA-binding protein ARP1
TRINITY_DN24904_c1_g1	0.01	0.34	0.362	24	0.966	28368	0.264	FALSE	TRUE	ARM repeat protein interacting with ABF2
TRINITY_DN23174_c0_g1	0.01	0.348	0.274	20	0.9671	31884	0.264	FALSE	FALSE	Geranylgeranyl pyrophosphate synthase, chloroplastic
TRINITY_DN76448_c0_g2	432000000000	0.378	0.106	12	0.9711	2488	0.263	FALSE	TRUE
TRINITY_DN12072_c3_g1	349000000000	0.365	0.036	8	0.9695	994	0.263	FALSE	TRUE
TRINITY_DN78057_c0_g1	305000000000	0.367	0.243	17	0.9697	342	0.262	TRUE	TRUE	Malate dehydrogenase, glyoxysomal
TRINITY_DN62130_c0_g1	167000000000	0.37	0.286	14	0.9701	212	0.26	FALSE	TRUE
TRINITY_DN69397_c0_g1	0.001	0.403	0.218	13	0.974	3066	0.259	FALSE	TRUE	Xanthoxin dehydrogenase
TRINITY_DN75649_c0_g1	0.027	0.418	0.242	14	0.9756	36882	0.257	FALSE	TRUE	Uncharacterized protein K02A2.6 Gypsy retrotransposon integrase-like protein 1, Retrovirus-related Pol polyprotein from transposon 412
TRINITY_DN62130_c1_g1	762000000000	0.406	0.127	11	0.9744	3174	0.257	FALSE	TRUE	Protein PHOX1 {ECO:0000303|PubMed:20856808}, Protein PHOX4 {ECO:0000303|PubMed:20856808}
TRINITY_DN58356_c0_g1	0.001	0.403	0.352	15	0.974	1712	0.254	FALSE	TRUE	4-Coumarate--CoA ligase 2
TRINITY_DN66662_c0_g1	380000000000	0.377	0.203	18	0.971	460	0.254	TRUE	TRUE	WD repeat-containing protein 11 {ECO:0000305}
TRINITY_DN63780_c0_g1	4050000000000	0.371	0.317	16	0.9702	566	0.252	TRUE	TRUE	Ubiquitin-conjugating enzyme E2 variant 1C Ubiquitin-conjugating enzyme E2 variant 1D
TRINITY_DN20425_c0_g1	0.003	0.316	0.273	22	0.9621	6936	0.252	FALSE	TRUE	Microfibrillar-associated protein 1 {ECO:0000250|UniProtKB:P55081}
TRINITY_DN5971_c1_g1	847000000000	0.404	0.321	13	0.9741	1972	0.251	FALSE	TRUE	DEAD-box ATP-dependent RNA helicase 14 DEAD-box ATP-dependent RNA helicase 40
TRINITY_DN20412_c1_g2	0.002	0.281	0.312	24	0.955	2168	0.249	FALSE	TRUE	Kinesin-like protein KIN-7D, mitochondrial {ECO:0000305}
TRINITY_DN73583_c1_g1	561000000000	0.371	0.286	8	0.9702	1482	0.249	FALSE	TRUE	Probable LRR receptor-like serine/threonine-protein kinase At3g47570
TRINITY_DN55646_c0_g1	4240000000000	0.378	0.091	11	0.9711	1528	0.249	FALSE	FALSE	Biotin carboxyl carrier protein of acetyl-CoA carboxylase, chloroplastic
TRINITY_DN65540_c0_g1	86000000000	0.37	0.309	17	0.9701	748	0.248	FALSE	TRUE	Protein lateral root primordium 1
TRINITY_DN14214_c0_g1	0.006	0.319	0.322	30	0.9626	11620	0.247	FALSE	TRUE	Stem-specific protein TSJT1
TRINITY_DN56039_c0_g1	3810000000000	0.381	0.136	12	0.9715	1424	0.244	FALSE	TRUE	Sodium channel modifier 1
TRINITY_DN42279_c0_g1	0.002	0.411	0.307	18	0.9749	3888	0.243	FALSE	TRUE	(DL)-Glycerol-3-phosphatase 2
TRINITY_DN15988_c0_g1	542000000000	0.393	0.248	15	0.9729	2162	0.242	FALSE	FALSE	DNA-dependent metalloprotease WSS1
TRINITY_DN14122_c0_g1	0.003	0.314	0.276	21	0.9617	7606	0.24	FALSE	FALSE	Scarecrow-like protein 3 {ECO:0000303|PubMed:10341448}
TRINITY_DN70435_c0_g1	58000000000	0.368	0.265	17	0.9699	548	0.24	FALSE	TRUE	NADH dehydrogenase [ubiquinone] 1 beta subcomplex subunit 3-B
TRINITY_DN18505_c0_g1	0.002	0.282	0.282	27	0.9553	938	0.238	FALSE	TRUE	Callose synthase 9
TRINITY_DN15305_c0_g1	0.01	0.347	0.242	20	0.967	31146	0.238	FALSE	FALSE
TRINITY_DN12179_c0_g1	0.001	0.277	0.209	18	0.9542	650	0.237	FALSE	TRUE	Cytochrome P450 76C4, Cytochrome P450 76T24 {ECO:0000303|PubMed:24710322}
TRINITY_DN13125_c0_g2	0.014	0.343	0.266	29	0.9663	30582	0.235	FALSE	TRUE	tRNA-dihydrouridine(20/20a) synthase {ECO:0000255|HAMAP-Rule:MF_02041}
TRINITY_DN15181_c0_g2	0.007	0.323	0.268	27	0.9632	14724	0.234	FALSE	FALSE	Protein FAM214B
TRINITY_DN15485_c1_g1	464000000000	0.372	0.31	19	0.9703	500	0.232	FALSE	TRUE
TRINITY_DN4102_c0_g2	0.024	0.355	0.311	10	0.9682	32996	0.231	FALSE	TRUE	Protein AGENET DOMAIN (AGD)-CONTAINING P1 {ECO:0000303|PubMed:30382101} Amino acid transporter AVT6E {ECO:0000305}
TRINITY_DN73168_c3_g1	641000000000	0.404	0.236	11	0.9741	1520	0.231	FALSE	TRUE	Mitochondrial substrate carrier family protein E
TRINITY_DN72882_c0_g1	244000000000	0.385	0.22	14	0.972	378	0.23	TRUE	TRUE	Probable enoyl-CoA hydratase 1, peroxisomal {ECO:0000305}
TRINITY_DN6814_c0_g1	2730000000000	0.363	0.11	14	0.9692	264	0.23	TRUE	TRUE	F-box protein At5g51380
TRINITY_DN58654_c0_g1	467000000000	0.373	0.268	18	0.9705	518	0.228	TRUE	TRUE	Galactinol synthase 4
TRINITY_DN15987_c2_g1	0.001	0.367	0.181	15	0.9698	1236	0.228	FALSE	TRUE	Sodium/hydrogen exchanger 2
TRINITY_DN12054_c0_g1	0.002	0.297	0.281	19	0.9585	2278	0.227	FALSE	FALSE	Pentatricopeptide repeat-containing protein At2g22070
TRINITY_DN18850_c0_g1	0.006	0.319	0.246	29	0.9625	12570	0.227	FALSE	FALSE
TRINITY_DN60298_c0_g1	47100000000	0.387	0.243	17	0.9722	816	0.227	FALSE	TRUE
TRINITY_DN57648_c0_g4	626000000000	0.396	0.242	16	0.9732	1322	0.224	FALSE	TRUE
TRINITY_DN68663_c0_g1	0.001	0.409	0.229	15	0.9746	3722	0.224	TRUE	TRUE	3-Ketodihydrosphingosine reductase
TRINITY_DN14897_c1_g1	0.001	0.4	0.264	24	0.9737	1914	0.223	TRUE	TRUE
TRINITY_DN17278_c0_g1	0.002	0.283	0.217	31	0.9555	1692	0.223	FALSE	FALSE	60S ribosomal protein L35-1
TRINITY_DN53932_c0_g1	0.002	0.418	0.096	17	0.9755	5854	0.223	FALSE	TRUE	Spastin {ECO:0000255|HAMAP-Rule:MF_03021}
TRINITY_DN22189_c0_g1	3330000000000	0.364	0.25	8	0.9694	444	0.221	FALSE	TRUE
TRINITY_DN71528_c0_g1	679000000000	0.4	0.34	18	0.9737	1404	0.219	FALSE	TRUE
TRINITY_DN57371_c0_g1	577000000000	0.373	0.25	17	0.9705	504	0.215	FALSE	TRUE	Eukaryotic translation initiation factor 4B1 {ECO:0000303|PubMed:10600500}
TRINITY_DN55384_c0_g1	0.001	0.378	0.203	22	0.9711	1144	0.215	FALSE	TRUE	12-Oxophytodienoate reductase 1, Putative 12-oxophytodienoate reductase 11, 12-Oxophytodienoate reductase 2 {ECO:0000303|PubMed:10333582}
TRINITY_DN52977_c1_g1	0.002	0.424	0.137	18	0.9761	7806	0.215	FALSE	TRUE	Protein detoxification 40 {ECO:0000303|PubMed:11739388}
TRINITY_DN12290_c0_g1	0.002	0.423	0.181	19	0.9761	5446	0.214	FALSE	TRUE
TRINITY_DN43472_c0_g1	0.002	0.422	0.167	16	0.9759	7760	0.213	FALSE	TRUE
TRINITY_DN12072_c4_g1	0.002	0.373	0.158	19	0.9705	1530	0.211	FALSE	TRUE
TRINITY_DN60145_c0_g1	56600000000	0.363	0.103	17	0.9692	502	0.211	TRUE	TRUE	DEAD-box ATP-dependent RNA helicase 40
TRINITY_DN6814_c0_g2	4240000000000	0.373	0.235	18	0.9705	432	0.21	TRUE	TRUE	Endoplasmic reticulum-Golgi intermediate compartment protein 3
TRINITY_DN1700_c4_g1	0.001	0.401	0.273	23	0.9738	2188	0.209	FALSE	TRUE	ABC transporter G family member 28
TRINITY_DN1514_c0_g1	0.024	0.345	0.239	34	0.9667	46550	0.207	FALSE	FALSE	Calcium-binding protein CP1 Calmodulin Calmodulin-like protein 12 {ECO:0000303|Ref.7}, Calmodulin-1
TRINITY_DN19589_c3_g1	0.003	0.424	0.221	20	0.9762	7376	0.207	TRUE	TRUE	Long chain acyl-CoA synthetase 4
TRINITY_DN49649_c0_g2	0.005	0.437	0.169	28	0.9774	17616	0.207	TRUE	TRUE	Calmodulin-binding protein 60 B {ECO:0000303|PubMed:11782485}
TRINITY_DN52419_c0_g1	0.001	0.398	0.125	17	0.9735	3956	0.207	FALSE	TRUE
TRINITY_DN67083_c0_g1	603000000000	0.364	0.183	18	0.9694	476	0.206	FALSE	TRUE	Translocase of chloroplast 120, chloroplastic
TRINITY_DN53557_c1_g1	0.003	0.428	0.129	21	0.9765	7952	0.205	FALSE	FALSE	Ricin B-like lectin R40G2 {ECO:0000305}
TRINITY_DN54046_c0_g1	0.002	0.416	0.15	18	0.9753	6136	0.204	FALSE	TRUE	Transcriptional corepressor SEUSS
TRINITY_DN1700_c3_g1	0.006	0.408	0.214	29	0.9746	5652	0.203	FALSE	TRUE	Protein GPR107
TRINITY_DN15538_c0_g1	0.002	0.379	0.243	24	0.9713	1626	0.202	FALSE	TRUE	Nucleoside diphosphate kinase 1
TRINITY_DN47160_c0_g1	0.004	0.421	0.209	37	0.9759	11884	0.202	TRUE	TRUE
TRINITY_DN16931_c0_g1	0.008	0.324	0.199	42	0.9634	11060	0.202	FALSE	TRUE	mRNA-decapping enzyme subunit 2
TRINITY_DN46857_c0_g1	0.002	0.409	0.194	23	0.9746	10122	0.202	FALSE	TRUE
TRINITY_DN36599_c0_g1	0.004	0.426	0.163	25	0.9763	10092	0.201	TRUE	TRUE	Granule-bound starch synthase 1, chloroplastic/amyloplastic
TRINITY_DN4894_c0_g1	0.004	0.432	0.145	26	0.977	13002	0.201	FALSE	TRUE	Calmodulin-binding protein 60 B {ECO:0000303|PubMed:11782485}
TRINITY_DN54902_c0_g1	0.002	0.384	0.106	12	0.9719	1952	0.201	FALSE	TRUE
TRINITY_DN58431_c0_g1	489000000000	0.367	0.301	17	0.9697	540	0.2	TRUE	TRUE	Plant UBX domain-containing protein 8 {ECO:0000303|Ref.5}
TRINITY_DN43405_c0_g1	0.003	0.43	0.279	24	0.9767	7706	0.2	FALSE	FALSE
TRINITY_DN27082_c5_g1	940000000000	0.393	0.243	17	0.9729	2776	0.2	FALSE	TRUE
TRINITY_DN46776_c1_g1	0.003	0.416	0.184	30	0.9754	9916	0.2	FALSE	TRUE	Transcription termination factor MTERF15, mitochondrial {ECO:0000305}
TRINITY_DN41665_c0_g1	0.004	0.428	0.166	23	0.9766	10658	0.2	FALSE	TRUE
TRINITY_DN50674_c0_g1	0.006	0.442	0.159	32	0.9779	20434	0.2	FALSE	TRUE
TRINITY_DN4868_c1_g1	0.003	0.416	0.191	34	0.9753	11010	0.199	FALSE	FALSE	Transforming growth factor beta regulator 1
TRINITY_DN50740_c0_g1	0.005	0.438	0.14	29	0.9775	16084	0.199	FALSE	TRUE
TRINITY_DN30173_c0_g1	0.003	0.428	0.228	27	0.9766	6820	0.198	TRUE	TRUE
TRINITY_DN46178_c0_g1	0.003	0.413	0.177	28	0.975	10724	0.198	TRUE	TRUE	Transcription termination factor 3, mitochondrial; Transcription termination factor MTERF4, chloroplastic {ECO:0000305}; Transcription termination factor MTERF2, chloroplastic {ECO:0000305}; Transcription termination factor MTERF5, chloroplastic {ECO:0000305}; Transcription termination factor MTERF8, chloroplastic {ECO:0000305}
TRINITY_DN50930_c0_g1	0.003	0.428	0.158	19	0.9765	7746	0.198	FALSE	FALSE	Dihydroflavonol 4-reductase, Bifunctional dihydroflavonol 4-reductase/flavanone 4-reductase
TRINITY_DN44924_c1_g1	0.002	0.39	0.192	32	0.9726	2556	0.197	TRUE	TRUE	Protein phosphatase 2C 7, Probable protein phosphatase 2C 6 {ECO:0000305}
TRINITY_DN44710_c0_g3	0.001	0.403	0.163	18	0.974	4218	0.197	FALSE	FALSE	Universal stress protein A-like protein
TRINITY_DN8435_c1_g1	767000000000	0.378	0.268	22	0.9711	816	0.196	FALSE	TRUE
TRINITY_DN57036_c0_g1	807000000000	0.376	0.275	18	0.9708	710	0.195	TRUE	TRUE	Protein gravitropic in the light 1 {ECO:0000303|PubMed:16640600}
TRINITY_DN49760_c0_g1	0.006	0.441	0.191	31	0.9778	20214	0.195	FALSE	TRUE	Protein WVD2-like 5 {ECO:0000305}
TRINITY_DN1957_c0_g2	0.002	0.407	0.257	25	0.9744	3724	0.194	FALSE	FALSE	Replication protein A 70 kDa DNA-binding subunit C
TRINITY_DN45024_c1_g1	0.006	0.437	0.225	33	0.9774	12524	0.194	FALSE	TRUE
TRINITY_DN5971_c0_g1	714000000000	0.372	0.146	19	0.9704	684	0.194	FALSE	TRUE	Magnesium transporter MRS2-3, Magnesium transporter MRS2-F
TRINITY_DN12072_c7_g1	538000000000	0.364	0.164	11	0.9694	418	0.193	FALSE	TRUE
TRINITY_DN46708_c1_g1	0.006	0.44	0.129	31	0.9777	22766	0.193	FALSE	TRUE	Transcription termination factor MTERF2, chloroplastic {ECO:0000305}
TRINITY_DN11501_c0_g1	0.004	0.415	0.186	37	0.9753	6510	0.192	FALSE	TRUE	Crocetin glucosyltransferase 3 UDP-glycosyltransferase 73C4 {ECO:0000303|PubMed:28482127}, UDP-glycosyltransferase 92A1
TRINITY_DN15485_c1_g2	0.004	0.388	0.165	27	0.9723	4454	0.192	FALSE	TRUE	Guanosine nucleotide diphosphate dissociation inhibitor 1
TRINITY_DN48058_c0_g1	0.005	0.418	0.162	34	0.9756	12910	0.191	FALSE	TRUE
TRINITY_DN23440_c0_g1	0.002	0.4	0.158	20	0.9737	3668	0.191	FALSE	TRUE	Zinc finger CCCH domain-containing protein 46
TRINITY_DN45901_c0_g1	0.007	0.444	0.129	35	0.978	19470	0.191	FALSE	TRUE	Light-harvesting complex-like protein 3 isotype 1, chloroplastic {ECO:0000305}
TRINITY_DN44222_c0_g1	0.003	0.426	0.121	22	0.9764	7646	0.191	TRUE	TRUE	Protein TOPLESS-related protein 2 {ECO:0000303|PubMed:24336200}, Protein TOPLESS
TRINITY_DN44966_c0_g1	0.001	0.394	0.076	19	0.9731	4084	0.191	FALSE	TRUE	dCTP pyrophosphatase 1 {ECO:0000305}
TRINITY_DN11501_c2_g1	0.004	0.393	0.224	36	0.9729	3086	0.188	FALSE	TRUE
TRINITY_DN37073_c2_g1	0.007	0.439	0.203	34	0.9776	14578	0.188	TRUE	TRUE
TRINITY_DN32974_c0_g1	0.004	0.435	0.246	30	0.9772	7560	0.187	FALSE	TRUE
TRINITY_DN4304_c1_g1	0.003	0.416	0.235	33	0.9754	5200	0.187	TRUE	TRUE
TRINITY_DN29067_c0_g1	0.003	0.404	0.187	29	0.9741	3198	0.187	FALSE	TRUE	CO(2)-response secreted protease {ECO:0000303|PubMed:25043023}
TRINITY_DN50254_c0_g1	0.007	0.446	0.26	37	0.9782	17554	0.186	TRUE	TRUE	Triosephosphate isomerase, cytosolic
TRINITY_DN28874_c1_g2	0.005	0.422	0.159	31	0.976	5534	0.186	FALSE	TRUE	Acid phosphatase 1
TRINITY_DN35608_c0_g1	0.005	0.417	0.202	39	0.9755	6172	0.185	TRUE	TRUE	Cytochrome P450 750A1
TRINITY_DN3210_c1_g1	0.004	0.387	0.198	36	0.9722	3926	0.185	TRUE	TRUE	Pre-mRNA splicing factor SR-like 1 {ECO:0000303|PubMed:12047626}
TRINITY_DN36186_c0_g1	0.005	0.434	0.165	27	0.9771	10360	0.185	FALSE	TRUE
TRINITY_DN10689_c1_g1	0.008	0.44	0.183	38	0.9776	16918	0.184	FALSE	TRUE	Probable plastid-lipid-associated protein 2, chloroplastic Plastid-lipid-associated protein, chloroplastic
TRINITY_DN44206_c0_g1	0.004	0.416	0.234	34	0.9754	5396	0.183	TRUE	TRUE	Transcription factor bHLH114, Transcription factor bHLH123, Transcription factor bHLH112
TRINITY_DN28669_c0_g1	0.003	0.41	0.205	30	0.9748	5144	0.183	FALSE	TRUE	Deoxycytidylate deaminase
TRINITY_DN35167_c0_g2	0.003	0.392	0.187	35	0.9727	2780	0.183	FALSE	TRUE	Probable disease resistance protein At4g33300
TRINITY_DN35870_c0_g1	0.003	0.396	0.177	27	0.9732	3292	0.183	FALSE	TRUE	Taxadien-5-alpha-ol O-acetyltransferase
TRINITY_DN27082_c1_g1	0.003	0.418	0.179	20	0.9756	5628	0.182	TRUE	TRUE	Homocysteine S-methyltransferase 2
TRINITY_DN17278_c0_g2	0.012	0.307	0.158	45	0.9603	12062	0.182	FALSE	FALSE	Putative ribonuclease H protein At1g65750
TRINITY_DN24910_c0_g2	0.004	0.413	0.2	29	0.975	4826	0.181	FALSE	TRUE
TRINITY_DN45024_c0_g1	0.003	0.413	0.195	30	0.9751	5766	0.181	FALSE	TRUE
TRINITY_DN33944_c0_g1	0.001	0.387	0.121	14	0.9722	1690	0.181	FALSE	TRUE	12-Oxophytodienoate reductase 2 {ECO:0000303|PubMed:10333582}
TRINITY_DN39282_c0_g2	0.007	0.421	0.269	51	0.9759	8602	0.18	FALSE	TRUE	Heat shock protein 81-1
TRINITY_DN35167_c0_g1	0.009	0.436	0.214	46	0.9773	8472	0.18	FALSE	TRUE	Probable disease resistance protein At4g33300 Putative disease resistance protein At5g47280
TRINITY_DN36149_c0_g1	0.005	0.429	0.167	28	0.9767	9944	0.18	FALSE	TRUE	Histone H4
TRINITY_DN33800_c0_g1	0.004	0.388	0.186	38	0.9723	4668	0.179	TRUE	TRUE	UDP-sulfoquinovose synthase, chloroplastic
TRINITY_DN50254_c1_g1	0.006	0.445	0.287	37	0.9782	13538	0.178	TRUE	TRUE	Clathrin interactor EPSIN 1
TRINITY_DN36340_c0_g1	0.005	0.42	0.254	44	0.9758	7320	0.178	FALSE	TRUE	Granule-bound starch synthase 1, chloroplastic/amyloplastic
TRINITY_DN45236_c0_g1	0.004	0.42	0.239	37	0.9757	9158	0.178	FALSE	TRUE
TRINITY_DN39961_c0_g1	0.006	0.423	0.212	39	0.9761	12100	0.178	FALSE	TRUE
TRINITY_DN38909_c1_g1	0.005	0.422	0.188	37	0.9759	8910	0.178	TRUE	TRUE
TRINITY_DN16931_c0_g2	0.03	0.349	0.158	45	0.9673	39966	0.178	FALSE	TRUE	Heavy metal-associated isoprenylated plant protein 37 {ECO:0000303|PubMed:21072340, ECO:0000303|PubMed:23368984}
TRINITY_DN22518_c0_g1	0.01	0.417	0.15	37	0.9755	11992	0.178	TRUE	TRUE	Shikimate kinase 3, chloroplastic
TRINITY_DN32952_c0_g1	0.007	0.437	0.17	37	0.9774	8586	0.177	TRUE	TRUE
TRINITY_DN39191_c0_g1	0.007	0.434	0.171	34	0.9771	11620	0.176	FALSE	TRUE	Basic blue protein
TRINITY_DN5888_c0_g1	0.001	0.368	0.111	18	0.9699	1186	0.176	FALSE	TRUE	Mediator of RNA polymerase II transcription subunit 21
TRINITY_DN29473_c0_g1	0.004	0.385	0.135	32	0.972	3464	0.175	FALSE	TRUE	Probable membrane-associated kinase regulator 2
TRINITY_DN42299_c0_g1	0.004	0.397	0.184	41	0.9734	3540	0.174	FALSE	TRUE	Serine carboxypeptidase-like 42
TRINITY_DN19629_c1_g2	0.005	0.389	0.145	32	0.9725	5456	0.174	TRUE	TRUE
TRINITY_DN1643_c0_g1	0.004	0.39	0.232	31	0.9725	4402	0.173	FALSE	FALSE
TRINITY_DN36174_c1_g1	0.005	0.418	0.224	35	0.9756	6932	0.173	FALSE	TRUE	Coatomer subunit beta-1
TRINITY_DN36186_c0_g2	0.007	0.417	0.221	46	0.9755	10136	0.173	FALSE	TRUE	ABC transporter C family member 10
TRINITY_DN30351_c0_g1	0.004	0.404	0.112	33	0.9741	4760	0.173	FALSE	TRUE	Leaf rust 10 disease-resistance locus receptor-like protein kinase-like 1.2 {ECO:0000303|PubMed:12805585}
TRINITY_DN3514_c1_g2	0.005	0.416	0.2	41	0.9754	4972	0.172	TRUE	TRUE	Brassinosteroid-responsive RING protein 1 {ECO:0000303|PubMed:12012249}
TRINITY_DN31426_c0_g1	0.004	0.403	0.193	28	0.974	3220	0.171	TRUE	TRUE	Nardilysin-like {ECO:0000305}
TRINITY_DN35199_c2_g1	0.007	0.437	0.167	32	0.9774	11954	0.171	FALSE	TRUE	Disease resistance protein ADR1
TRINITY_DN25352_c0_g1	0.003	0.41	0.154	17	0.9748	4646	0.171	FALSE	TRUE
TRINITY_DN39191_c0_g2	0.006	0.43	0.116	29	0.9768	10960	0.171	FALSE	TRUE	Polygalacturonase 1 beta-like protein 2 {ECO:0000303|PubMed:26106400}
TRINITY_DN44762_c0_g2	0.004	0.416	0.26	32	0.9754	8316	0.17	TRUE	TRUE	Ras-related protein Rab5
TRINITY_DN33808_c0_g3	0.004	0.414	0.241	36	0.9752	5220	0.168	TRUE	TRUE
TRINITY_DN38011_c0_g1	0.006	0.423	0.178	40	0.9761	12020	0.167	FALSE	TRUE	Probable sarcosine oxidase
TRINITY_DN14897_c0_g1	0.003	0.384	0.126	29	0.9719	2496	0.167	FALSE	TRUE	Membrane magnesium transporter
TRINITY_DN40645_c0_g1	0.008	0.43	0.142	48	0.9767	12098	0.164	TRUE	TRUE	Linamarin synthase 1 {ECO:0000305}, UDP-glycosyltransferase 85A8 {ECO:0000303|PubMed:15610349}, UDP-glycosyltransferase 85A7
TRINITY_DN1700_c2_g1	0.005	0.381	0.178	24	0.9715	9000	0.163	FALSE	TRUE	Trihelix transcription factor ASIL2 {ECO:0000305}
TRINITY_DN37756_c0_g1	0.017	0.459	0.155	57	0.9793	24658	0.163	TRUE	TRUE	Peptidyl-prolyl cis-trans isomerase {ECO:0000255|RuleBase:RU363019, ECO:0000303|PubMed:24939849}
TRINITY_DN19589_c0_g2	0.009	0.383	0.119	28	0.9717	16420	0.162	FALSE	TRUE
TRINITY_DN4001_c0_g1	0.008	0.431	0.172	48	0.9768	12246	0.16	FALSE	TRUE	Flavonoid 3',5'-hydroxylase 2, Flavonoid 3',5'-hydroxylase
TRINITY_DN38800_c0_g1	0.011	0.434	0.136	53	0.9771	16730	0.16	TRUE	TRUE
TRINITY_DN34225_c0_g1	0.009	0.426	0.165	57	0.9764	8930	0.159	TRUE	TRUE
TRINITY_DN25987_c1_g1	0.004	0.406	0.161	28	0.9744	4560	0.159	FALSE	TRUE	Protease 2
TRINITY_DN33395_c0_g1	0.006	0.396	0.15	44	0.9732	4978	0.159	TRUE	TRUE	Probable LRR receptor-like serine/threonine-protein kinase At3g47570
TRINITY_DN19589_c3_g2	0.014	0.429	0.196	32	0.9767	11034	0.157	TRUE	TRUE	Long chain acyl-CoA synthetase 4
TRINITY_DN15987_c0_g1	0.014	0.379	0.16	26	0.9713	24848	0.157	FALSE	TRUE
TRINITY_DN33808_c0_g2	0.007	0.402	0.16	48	0.9739	5308	0.156	TRUE	TRUE	Probable ribosome biogenesis protein RLP24
TRINITY_DN18803_c0_g1	0.008	0.416	0.214	32	0.9754	9462	0.155	FALSE	TRUE	Basic blue protein
TRINITY_DN37073_c0_g1	0.01	0.432	0.132	49	0.977	14150	0.154	TRUE	TRUE	Protein transport protein Sec61 subunit alpha
TRINITY_DN35158_c1_g2	0.07	0.477	0.179	45	0.9808	112720	0.153	FALSE	TRUE	Probable disease resistance protein At4g33300
TRINITY_DN29414_c0_g1	0.004	0.385	0.119	37	0.972	3554	0.153	TRUE	TRUE
TRINITY_DN27285_c0_g1	0.005	0.417	0.141	36	0.9755	5506	0.152	FALSE	TRUE	Transcription termination factor MTEF1, chloroplastic {ECO:0000305}
TRINITY_DN27082_c3_g1	0.007	0.396	0.113	46	0.9733	7282	0.151	TRUE	TRUE
TRINITY_DN19589_c1_g1	0.009	0.386	0.086	37	0.9721	9168	0.151	TRUE	TRUE	Protein DMR6-like oxygenase 2 {ECO:0000303|PubMed:25376907}
TRINITY_DN26702_c0_g1	0.007	0.395	0.124	40	0.9731	7044	0.149	TRUE	TRUE	Magnesium/proton exchanger
TRINITY_DN28274_c0_g1	0.009	0.402	0.1	51	0.9739	10642	0.146	TRUE	TRUE
TRINITY_DN21009_c1_g1	0.041	0.461	0.109	32	0.9795	81128	0.145	TRUE	TRUE	RING-H2 finger protein ATL52
TRINITY_DN12072_c0_g1	0.005	0.413	0.106	33	0.975	5244	0.145	FALSE	TRUE	Probable polygalacturonase
TRINITY_DN31084_c1_g1	0.011	0.424	0.1	53	0.9762	13230	0.145	FALSE	TRUE
TRINITY_DN27082_c0_g1	0.035	0.446	0.077	35	0.9782	78224	0.144	TRUE	TRUE
TRINITY_DN11501_c0_g2	0.009	0.424	0.131	45	0.9761	10032	0.143	TRUE	TRUE	Protein TOPLESS-RELATED PROTEIN 2 {ECO:0000303|PubMed:24336200}, Protein TOPLESS
TRINITY_DN29489_c0_g1	0.011	0.4	0.089	49	0.9737	7820	0.14	FALSE	TRUE
TRINITY_DN16203_c0_g1	0.015	0.424	0.112	31	0.9761	9992	0.136	TRUE	TRUE	Mannose-1-phosphate guanylyltransferase 1
TRINITY_DN24910_c0_g1	0.01	0.396	0.113	43	0.9733	7736	0.134	FALSE	TRUE
TRINITY_DN282_c3_g1	0.008	0.392	0.052	45	0.9727	8680	0.133	TRUE	TRUE	Pentatricopeptide repeat-containing protein At4g33170
TRINITY_DN25987_c0_g1	0.054	0.469	0.106	44	0.9802	98144	0.131	FALSE	TRUE
TRINITY_DN21221_c0_g1	0.024	0.426	0.096	48	0.9763	22242	0.13	TRUE	TRUE	Thioredoxin-like protein CXXS1
TRINITY_DN12054_c0_g3	0.161	0.437	0.146	19	0.9774	320134	0.127	FALSE	FALSE	GTP cyclohydrolase 1 {ECO:0000305}
TRINITY_DN21009_c1_g2	0.02	0.41	0.083	40	0.9748	22204	0.124	TRUE	TRUE	Protein candidate G-protein coupled receptor 2 {ECO:0000303|PubMed:18671868}
TRINITY_DN17278_c1_g1	0.2	0.413	0.163	43	0.975	280294	0.122	FALSE	FALSE	Arginine biosynthesis bifunctional protein ArgJ, chloroplastic {ECO:0000255|HAMAP-Rule:MF_03124}
TRINITY_DN3090_c0_g1	0.206	0.5	0.088	52	0.9825	289776	0.116	FALSE	TRUE
TRINITY_DN72617_c0_g1	0	0.299	0	1	0.9588	0	0	FALSE	FALSE	Nonlysosomal glucosylceramidase {ECO:0000305}
TRINITY_DN81060_c0_g1	0	0.275	0	1	0.9538	0	0	FALSE	FALSE	Probable ethanolamine kinase
